# Interrogation of RNA-protein interaction dynamics in bacterial growth

**DOI:** 10.1101/2023.07.03.547468

**Authors:** Mie Monti, Reyme Herman, Karen Davey, Charlotte S. Dawson, Jernej Ule, Gavin H. Thomas, Anne E. Willis, Kathryn S. Lilley, Eneko Villanueva

**Affiliations:** MRC Toxicology Unit, University of Cambridge, University of Cambridge, CB2 1QR, Cambridge, UK; Department of Biology, University of York, Wentworth Way, York YO10 5DD, UK; The Francis Crick Institute, 1 Midland Rd, London, NW1 1AT UK; UK Dementia Research Institute at King’s College London, The Wohl, 5 Cutcombe Road, London SE5 9RX; Cambridge Centre for Proteomics, Department of Biochemistry, University of Cambridge, CB2 1QR, Cambridge, UK

## Abstract

Characterising RNA-protein interaction dynamics is fundamental to understand how bacteria respond to their environment. In this study, we have analysed the dynamics of 91% of the *Escherichia coli* expressed proteome and the RNA-interaction properties of 271 RNA-binding proteins (RBPs) at different growth phases. We find that 68% of RBPs differentially bind RNA across growth phases and characterise 17 previously unannotated proteins as bacterial RBPs including YfiF, a ncRNA-binding protein. While these new RBPs are mostly present in Proteobacteria, two of them have human orthologs in the form of mitochondrial proteins associated with rare metabolic disorders. Moreover, we reveal novel RBP functions for proteins such as the chaperone HtpG, a new stationary phase tRNA-binding protein. Altogether, we provide the first dynamic RBPome of a bacterium, showcasing how this approach can reveal the function of uncharacterised proteins, and identify critical RNA-protein interactions for cell growth which could inform new antimicrobial therapies.
