## Supplementary Table 4 for "Interrogation of RNA-protein interaction dynamics in bacterial growth"

### Sheet: README
Supplementary tables to phylogenetic analyses
Sheet 1:	Whole Tree of Life
Binary columns indicating the presence/absence of ortholog for a given protein across the nodes of the tree of life. Colour-coded according to paper results:
	No significant changes in OOPS assay
	Stoichiometric RBPs (Q1/Q3)
	Non-stoichiometric RBPs (Q2/Q4)
Sheet 2:	Proteobacteria annot
Name of species and whether or not pathogenic (data represented in Fig. 5b)

### Sheet: Whole Tree of Life
Node	Species	ydhQ	yegP	yhjG	ydgA	yceD	yfiF	yjgA	yeaG	ynhG	ygfZ	ybcJ	yajQ	yicC	yhgF	PhoL	yjjV	yebC
1	Nanoarchaeum_equitans	0	0	0	0	0	0	0	0	0	0	0	0	0	0	0	0	0
2	Pyrobaculum_aerophilum	0	0	0	0	0	0	0	0	0	0	0	0	0	0	0	0	0
3	Aeropyrum_pernix	0	0	0	0	0	0	0	0	0	0	0	0	0	0	0	0	0
4	Sulfolobus_solfataricus	0	0	0	0	0	0	0	0	0	0	0	0	0	0	0	0	0
5	Sulfolobus_tokodaii	0	0	0	0	0	0	0	0	0	0	0	0	0	0	0	0	0
6	Thermoplasma_volcanium	0	0	0	0	0	0	0	0	0	0	0	0	0	0	0	0	0
7	Thermoplasma_acidophilum	0	0	0	0	0	0	0	0	0	0	0	0	0	0	0	0	0
8	Archaeoglobus_fulgidus	0	0	0	0	0	0	0	0	0	0	0	0	0	0	0	0	0
9	Halobacterium_sp._NRC-1	0	0	0	0	0	0	0	1	0	0	0	0	0	0	0	0	0
10	Methanosarcina_acetivorans	0	0	0	0	0	0	0	0	0	0	0	0	0	0	0	0	0
11	Methanosarcina_mazei	0	0	0	0	0	0	0	0	0	0	0	0	0	0	0	0	0
12	Pyrococcus_furiosus	0	0	0	0	0	0	0	0	0	0	0	0	0	0	0	0	0
13	Pyrococcus_horikoshii	0	0	0	0	0	0	0	0	0	0	0	0	0	0	0	0	0
14	Pyrococcus_abyssi	0	0	0	0	0	0	0	0	0	0	0	0	0	0	0	0	0
15	Methanococcus_maripaludis	0	0	0	0	0	0	0	0	0	0	0	0	0	1	0	0	0
16	Methanococcus_jannaschii	0	0	0	0	0	0	0	0	0	0	0	0	0	1	0	0	0
17	Methanopyrus_kandleri	0	0	0	0	0	0	0	0	0	0	0	0	0	0	0	0	0
18	Methanobacterium_thermautotrophicum	0	0	0	0	0	0	0	0	0	0	0	0	0	0	0	0	0
19	Giardia_lamblia	0	0	0	0	0	0	0	0	0	0	0	0	0	0	0	0	0
20	Leishmania_major	0	0	0	0	0	0	0	0	0	0	0	0	0	1	0	0	0
21	Thalassiosira_pseudonana	0	0	0	0	0	0	0	0	0	0	0	0	0	0	0	0	1
22	Plasmodium_falciparum	0	0	0	0	0	0	0	0	0	0	0	0	0	0	0	0	0
23	Cryptosporidium_hominis	0	0	0	0	0	0	0	0	0	0	0	0	0	0	0	0	0
24	Cyanidioschyzon_merolae	0	0	0	0	0	0	0	0	0	0	0	0	0	0	0	0	1
25	Oryza_sativa	0	0	0	0	0	0	0	0	0	0	0	1	0	0	0	0	1
26	Arabidopsis_thaliana	0	0	0	0	0	0	0	0	0	0	0	0	0	0	0	0	1
27	Dictyostelium_discoideum	0	0	0	0	0	0	0	0	0	0	0	0	0	0	0	0	0
28	Schizosaccharomyces_pombe	0	0	0	0	0	0	0	0	0	0	0	0	0	0	0	0	1
29	Saccharomyces_cerevisiae	0	0	0	0	0	0	0	0	0	0	0	0	0	0	0	0	1
30	Eremothecium_gossypii	0	0	0	0	0	0	0	0	0	0	0	0	0	0	0	0	1
31	Caenorhabditis_elegans	0	1	0	0	0	0	0	0	0	0	0	0	0	1	0	0	1
32	Caenorhabditis_briggsae	0	1	0	0	0	0	0	0	0	0	0	0	0	1	0	0	1
33	Drosophila_melanogaster	0	0	0	0	0	0	0	0	0	0	0	0	0	1	0	0	1
34	Anopheles_gambiae	0	0	0	0	0	0	0	0	0	0	0	0	0	0	0	0	1
35	Danio_rerio	0	0	0	0	0	0	0	0	0	0	0	0	0	1	0	0	1
36	Takifugu_rubripes	0	0	0	0	0	0	0	0	0	0	0	0	0	1	0	0	1
37	Gallus_gallus	0	0	0	0	0	0	0	0	0	0	0	0	0	1	0	0	0
38	Homo_sapiens	0	0	0	0	0	0	0	0	0	1	0	0	0	1	0	0	1
39	Pan_troglodytes	0	0	0	0	0	0	0	0	0	0	0	0	0	1	0	0	1
40	Rattus_norvegicus	0	0	0	0	0	0	0	0	0	0	0	0	0	1	0	0	1
41	Mus_musculus	0	0	0	0	0	0	0	0	0	0	0	0	0	1	0	0	1
42	Thermoanaerobacter_tengcongensis	0	0	0	0	0	0	0	0	0	0	1	0	1	1	1	1	1
43	Clostridium_acetobutylicum	0	0	0	0	0	0	0	1	0	0	1	1	1	1	1	1	1
44	Clostridium_tetani	0	0	0	0	0	0	0	1	0	0	1	1	1	1	1	1	1
45	Clostridium_perfringens	0	0	0	0	0	0	0	1	0	0	1	1	1	1	1	1	1
46	Phytoplasma_Onion_yellows	0	0	0	0	0	0	0	0	0	0	0	0	0	0	0	1	0
47	Mycoplasma_mycoides	0	0	0	0	0	0	0	0	0	0	0	0	0	1	0	1	1
48	Mycoplasma_mobile	0	0	0	0	0	0	0	0	0	0	0	0	0	1	0	1	1
49	Mycoplasma_pulmonis	0	0	0	0	0	0	0	0	0	0	0	0	0	1	0	1	1
50	Ureaplasma_parvum	0	0	0	0	0	0	0	0	0	0	1	0	0	1	0	1	1
51	Mycoplasma_penetrans	0	0	0	0	0	0	0	0	0	0	0	0	0	1	0	1	1
52	Mycoplasma_gallisepticum	0	0	0	0	0	0	0	0	0	0	0	0	0	1	0	1	1
53	Mycoplasma_pneumoniae	0	0	0	0	0	0	0	0	0	0	0	0	0	1	0	1	1
54	Mycoplasma_genitalium	0	0	0	0	0	0	0	0	0	0	0	0	0	1	0	1	1
55	Lactobacillus_johnsonii	0	0	0	0	0	0	0	0	0	0	1	0	0	0	1	1	1
56	Lactobacillus_plantarum	0	0	0	0	0	0	0	0	0	0	1	0	0	0	1	1	1
57	Enterococcus_faecalis	0	0	0	0	0	0	0	0	0	0	1	1	1	1	1	1	1
58	Lactococcus_lactis	0	0	0	0	0	0	0	0	0	0	0	0	0	1	1	1	1
59	Streptococcus_pneumoniae_R6	0	0	0	0	0	0	0	0	0	0	0	0	0	1	1	1	1
60	Streptococcus_pneumoniae_TIGR4	0	0	0	0	0	0	0	0	0	0	0	0	0	1	1	1	1
61	Streptococcus_mutans	0	0	0	0	0	0	0	0	0	0	0	0	0	1	1	1	1
62	Streptococcus_agalactiae_III	0	0	0	0	0	0	0	0	0	0	0	0	0	1	1	1	1
63	Streptococcus_agalactiae_V	0	0	0	0	0	0	0	0	0	0	0	0	0	1	1	1	1
64	Streptococcus_pyogenes_M1	0	0	0	0	0	0	0	0	0	0	0	0	0	1	1	1	1
65	Streptococcus_pyogenes_MGAS8232	0	0	0	0	0	0	0	0	0	0	0	0	0	1	1	1	1
66	Streptococcus_pyogenes_MGAS315	0	0	0	0	0	0	0	0	0	0	0	0	0	1	1	1	1
67	Streptococcus_pyogenes_SSI-1	0	0	0	0	0	0	0	0	0	0	0	0	0	1	1	1	1
68	Staphylococcus_epidermidis	0	0	0	0	0	0	0	0	0	0	1	0	0	1	1	1	1
69	Staphylococcus_aureus_MW2	0	0	0	0	0	0	0	0	0	0	1	0	0	1	1	1	1
70	Staphylococcus_aureus_N315	0	0	0	0	0	0	0	0	0	0	1	0	0	1	1	1	1
71	Staphylococcus_aureus_Mu50	0	0	0	0	0	0	0	0	0	0	1	0	0	1	1	1	1
72	Listeria_innocua	0	0	0	0	0	0	0	0	0	0	1	0	1	1	1	1	1
73	Listeria_monocytogenes_F2365	0	0	0	0	0	0	0	0	0	0	1	0	1	1	1	1	1
74	Listeria_monocytogenes_EGD	0	0	0	0	0	0	0	0	0	0	1	0	1	1	1	1	1
75	Bacillus_halodurans	0	0	0	0	0	0	0	1	0	0	1	1	1	1	1	1	1
76	Oceanobacillus_iheyensis	0	0	0	0	0	0	0	1	0	0	1	0	0	1	1	1	1
77	Bacillus_subtilis	0	0	0	0	0	0	0	1	0	0	1	1	1	1	1	1	1
78	Bacillus_anthracis	0	0	0	0	0	0	0	1	0	0	1	1	1	1	1	1	1
79	Bacillus_cereus_ATCC_14579	0	0	0	0	0	0	0	1	0	0	1	1	1	1	1	1	1
80	Bacillus_cereus_ATCC_10987	0	0	0	0	0	0	0	1	0	0	1	1	1	1	1	1	1
81	Fibrobacter_succinogenes	0	0	0	0	0	0	0	0	0	0	0	0	1	1	1	1	1
82	Chlorobium_tepidum	0	0	0	0	0	0	0	0	0	0	0	0	1	0	1	1	1
83	Porphyromonas_gingivalis	0	0	0	0	0	0	0	0	0	0	0	0	1	0	1	1	1
84	Bacteroides_thetaiotaomicron	0	0	0	0	0	0	0	0	0	0	0	0	1	1	1	1	1
85	Chlamydia_muridarum	0	0	0	0	0	0	0	0	0	0	0	0	0	0	0	1	1
86	Chlamydia_trachomatis	0	0	0	0	0	0	0	0	0	0	0	0	0	0	0	1	1
87	Chlamydophila_caviae	0	0	0	0	0	0	0	0	0	0	0	0	0	0	0	1	1
88	Chlamydophila_pneumoniae_TW183	0	0	0	0	0	0	0	0	0	0	0	0	0	0	0	1	1
89	Chlamydia_pneumoniae_J138	0	0	0	0	0	0	0	0	0	0	0	0	0	0	0	1	1
90	Chlamydia_pneumoniae_CWL029	0	0	0	0	0	0	0	0	0	0	0	0	0	0	0	1	1
91	Chlamydia_pneumoniae_AR39	0	0	0	0	0	0	0	0	0	0	0	0	0	0	0	1	1
92	Gemmata_obscuriglobus	0	0	0	0	0	0	0	0	0	0	0	0	0	0	0	0	0
93	Rhodopirellula_baltica	0	0	0	0	0	0	0	0	0	0	1	0	1	1	1	1	1
94	Leptospira_interrogans_L1-130	0	0	0	0	0	0	0	0	0	0	0	1	0	0	1	1	1
95	Leptospira_interrogans_56601	0	0	0	0	0	0	0	0	0	0	0	1	0	0	1	1	1
96	Borrelia_burgdorferi	0	0	0	0	0	0	0	0	0	0	0	0	1	0	0	1	1
97	Treponema_pallidum	0	0	0	0	0	0	0	0	0	0	0	0	1	1	1	1	1
98	Treponema_denticola	0	0	0	0	0	0	0	0	0	0	0	0	1	1	1	1	1
99	Bifidobacterium_longum	0	0	0	0	0	0	0	0	0	0	0	0	0	0	0	1	1
100	Tropheryma_whipplei_TW08/27	0	0	0	0	0	0	0	0	0	0	0	0	0	0	0	1	1
101	Tropheryma_whipplei_Twist	0	0	0	0	0	0	0	0	0	0	0	0	0	0	0	1	1
102	Streptomyces_avermitilis	0	0	0	0	0	0	0	0	0	0	0	1	0	1	1	1	1
103	Streptomyces_coelicolor	0	0	0	0	0	0	0	0	0	0	0	1	0	1	1	1	1
104	Corynebacterium_diphtheriae	0	0	0	0	0	0	0	0	0	0	1	0	0	1	1	1	1
105	Corynebacterium_efficiens	0	0	0	0	0	0	0	0	0	0	1	0	0	1	1	1	1
106	Corynebacterium_glutamicum_13032	0	0	0	0	0	0	0	0	0	0	1	0	0	1	1	1	1
107	Corynebacterium_glutamicum	0	0	0	0	0	0	0	0	0	0	1	0	0	1	1	1	1
108	Mycobacterium_paratuberculosis	0	0	0	0	0	0	0	0	0	0	1	1	0	1	1	1	1
109	Mycobacterium_leprae	0	0	0	0	0	0	0	0	0	0	1	1	0	1	1	1	1
110	Mycobacterium_bovis	0	0	0	0	0	0	0	0	0	0	1	1	0	1	1	1	1
111	Mycobacterium_tuberculosis_H37Rv	0	0	0	0	0	0	0	0	0	0	1	1	0	1	1	1	1
112	Mycobacterium_tuberculosis_CDC1551	0	0	0	0	0	0	0	0	0	0	1	1	0	1	1	1	1
113	Fusobacterium_nucleatum	0	0	0	0	0	0	0	0	0	0	1	0	1	1	0	1	1
114	Aquifex_aeolicus	0	0	0	0	0	0	0	0	0	0	0	0	0	0	1	0	1
115	Thermotoga_maritima	0	0	0	0	0	0	0	0	0	0	0	0	1	0	1	1	1
116	Dehalococcoides_ethenogenes	0	0	0	0	0	0	0	0	0	0	0	1	0	0	0	1	1
117	Thermus_thermophilus	0	0	0	0	0	0	0	1	0	0	0	0	0	0	1	1	1
118	Deinococcus_radiodurans	0	0	0	0	0	0	0	0	0	0	1	0	0	0	1	1	1
119	Gloeobacter_violaceus	0	0	0	0	0	0	0	0	0	0	1	1	0	1	1	1	1
120	Synechococcus_elongatus	0	0	0	0	0	0	0	0	0	0	1	1	0	1	1	1	1
121	Synechocystis_sp._PCC6803	0	0	0	0	0	0	0	0	0	0	0	0	0	0	1	1	1
122	Nostoc_sp._PCC_7120	0	0	0	0	0	0	0	0	0	0	1	1	0	1	1	1	1
123	Prochlorococcus_marinus_CCMP1378	0	0	0	0	0	0	0	0	0	0	1	1	0	0	1	1	1
124	Prochlorococcus_marinus_SS120	0	0	0	0	0	0	0	0	0	0	1	1	0	0	1	1	1
125	Synechococcus_sp._WH8102	0	0	0	0	0	0	0	0	0	0	1	1	0	1	1	1	1
126	Prochlorococcus_marinus_MIT9313	0	0	0	0	0	0	0	0	0	0	1	1	0	0	1	1	1
127	Acidobacterium_capsulatum	0	0	0	0	0	0	0	0	0	0	0	1	1	1	1	1	1
128	Solibacter_usitatus	0	0	0	0	0	0	0	0	0	0	0	1	1	1	1	1	1
129	Desulfovibrio_vulgaris	0	0	0	0	0	0	1	0	0	0	0	1	1	1	1	1	1
130	Bdellovibrio_bacteriovorus	0	0	0	0	0	0	0	1	0	0	0	1	1	1	0	1	1
131	Geobacter_sulfurreducens	0	0	0	0	0	0	0	0	1	0	1	1	1	1	0	1	1
132	Campylobacter_jejuni	0	0	0	0	0	0	0	0	0	0	0	1	0	0	0	1	1
133	Wolinella_succinogenes	0	0	0	0	0	0	0	0	0	0	0	1	0	0	0	1	1
134	Helicobacter_hepaticus	0	0	0	0	0	0	0	0	0	0	0	0	0	0	0	1	1
135	Helicobacter_pylori_J99	0	0	0	0	0	0	0	0	0	0	0	0	0	0	0	1	1
136	Helicobacter_pylori_26695	0	0	0	0	0	0	0	0	0	0	0	0	0	0	0	1	1
137	Wolbachia_sp._wMel	0	0	0	0	0	0	0	0	0	1	0	0	0	0	0	1	1
138	Rickettsia_prowazekii	0	0	0	0	0	0	0	0	0	1	0	0	0	0	0	1	1
139	Rickettsia_conorii	0	0	0	0	0	0	0	0	0	1	0	0	0	0	0	1	1
140	Caulobacter_crescentus	0	0	0	0	0	0	0	0	0	1	0	0	1	0	1	1	1
141	Bradyrhizobium_japonicum	0	0	0	0	0	0	0	1	0	1	0	0	1	1	1	1	1
142	Rhodopseudomonas_palustris	0	0	0	0	0	0	0	0	0	1	0	0	1	1	1	1	1
143	Rhizobium_loti	0	0	0	0	0	0	0	1	0	1	0	0	1	1	1	1	1
144	Brucella_suis	0	0	0	0	0	0	0	0	0	1	0	0	1	1	1	1	1
145	Brucella_melitensis	0	0	0	0	0	0	0	0	0	1	0	0	1	1	1	1	1
146	Rhizobium_meliloti	0	0	0	0	0	0	0	1	0	1	0	0	1	1	1	1	1
147	Agrobacterium_tumefaciens_Cereon	0	0	0	0	0	0	0	1	0	1	0	0	1	1	1	1	1
148	Agrobacterium_tumefaciens_WashU	0	0	0	0	0	0	0	1	0	1	0	0	1	1	1	1	1
149	Nitrosomonas_europaea	0	0	1	0	0	0	1	0	1	1	1	1	1	1	1	1	1
150	Chromobacterium_violaceum	0	0	0	0	0	0	1	1	0	1	1	1	1	1	1	1	1
151	Neisseria_meningitidis_A	0	0	0	0	0	0	1	0	0	1	1	0	1	1	1	1	1
152	Neisseria_meningitidis_B	0	0	0	0	0	0	1	0	0	1	1	0	1	1	1	1	1
153	Ralstonia_solanacearum	0	0	1	0	0	0	1	1	0	1	1	1	1	1	1	1	1
154	Bordetella_pertussis	0	1	1	1	0	0	1	1	0	1	1	1	1	1	1	1	1
155	Bordetella_parapertussis	0	1	1	1	0	0	1	1	0	1	1	1	1	1	1	1	1
156	Bordetella_bronchiseptica	0	1	1	1	0	0	1	1	0	1	1	1	1	1	1	1	1
157	Coxiella_burnetii	0	0	0	0	0	0	0	0	1	1	0	1	1	0	1	1	1
158	Xanthomonas_axonopodis	0	0	1	0	1	1	1	0	0	1	1	1	1	1	1	1	1
159	Xanthomonas_campestris	0	0	1	0	1	1	1	0	0	1	1	1	1	1	1	1	1
160	Xylella_fastidiosa_9a5c	0	0	0	0	1	0	1	0	0	1	0	0	1	1	1	1	1
161	Xylella_fastidiosa_700964	0	0	0	0	1	0	1	0	0	1	0	0	1	1	1	1	1
162	Pseudomonas_aeruginosa	0	1	1	1	1	0	1	1	1	1	0	1	1	1	1	1	1
163	Pseudomonas_syringae	0	1	1	1	1	0	1	1	1	1	0	1	1	1	1	1	1
164	Pseudomonas_putida	0	1	1	1	1	0	1	1	1	1	0	1	1	1	1	1	1
165	Shewanella_oneidensis	0	1	0	0	1	1	1	1	1	1	1	1	1	1	1	1	1
166	Photobacterium_profundum	0	0	0	0	1	1	1	1	1	1	0	1	1	1	1	1	1
167	Vibrio_cholerae	0	0	0	0	1	1	1	1	1	1	0	1	1	1	1	1	1
168	Vibrio_parahaemolyticus	0	0	0	0	1	1	1	1	1	1	0	1	1	1	1	1	1
169	Vibrio_vulnificus_CMCP6	0	0	0	0	1	1	1	1	1	1	0	1	1	1	1	1	1
170	Vibrio_vulnificus_YJ016	0	0	0	0	1	1	1	1	1	1	0	1	1	1	1	1	1
171	Haemophilus_ducreyi	0	1	0	1	1	1	1	0	0	1	0	1	1	1	1	1	1
172	Pasteurella_multocida	0	1	0	1	1	1	1	0	0	1	0	1	1	1	1	1	1
173	Haemophilus_influenzae	0	1	0	1	1	1	1	0	0	1	0	1	1	1	1	1	1
174	Wigglesworthia_brevipalpis	0	0	0	0	0	0	0	0	1	1	0	0	1	0	0	1	0
175	Blochmannia_floridanus	0	0	0	0	0	0	0	0	1	1	0	0	1	0	1	1	0
176	Buchnera_aphidicola_Bp	0	0	0	0	0	0	0	0	0	1	0	0	1	0	0	1	1
177	Buchnera_aphidicola_Sg	0	0	0	0	0	0	0	0	0	1	0	0	1	0	0	1	1
178	Buchnera_aphidicola_APS	0	0	0	0	0	0	0	0	0	1	0	0	1	0	0	1	1
179	Photorhabdus_luminescens	0	1	0	1	1	1	1	0	1	1	1	1	1	1	1	1	1
180	Yersinia_pestis_Medievalis	0	1	1	1	1	1	1	1	1	1	1	1	1	1	1	1	1
181	Yersinia_pestis_CO92	0	1	1	1	1	1	1	1	1	1	1	1	1	1	1	1	1
182	Yersinia_pestis_KIM	0	1	1	1	1	1	1	1	1	1	1	1	1	1	1	1	1
183	Salmonella_typhimurium	0	0	1	1	1	1	1	1	1	1	1	1	1	1	1	1	1
184	Salmonella_typhi	0	0	1	1	1	1	1	1	1	1	1	1	1	1	1	1	1
185	Salmonella_enterica	0	0	1	1	1	1	1	1	1	1	1	1	1	1	1	1	1
186	Escherichia_coli_O157_H7	1	1	1	1	1	1	1	1	1	1	1	1	1	1	1	1	1
187	Escherichia_coli_EDL933	1	1	1	1	1	1	1	1	1	1	1	1	1	1	1	1	1
188	Shigella_flexneri_2a_301	1	1	1	1	1	1	1	1	1	1	1	1	1	1	1	1	1
189	Shigella_flexneri_2a_2457T	1	1	1	1	1	1	1	1	1	1	1	1	1	1	1	1	1
190	Escherichia_coli_K12	1	1	1	1	1	1	1	1	1	1	1	1	1	1	1	1	1
191	Escherichia_coli_O6	1	1	1	1	1	1	1	1	1	1	1	1	1	1	1	1	1

### Sheet: Proteobacteria annots
node	Species	Clade	Type	Additional commetns
1	Campylobacter_jejuni	Campylobacterales	Pathogenic
2	Wolinella_succinogenes	Campylobacterales	Non-pathogenic
3	Helicobacter_hepaticus	Campylobacterales	Pathogenic
4	Helicobacter_pylori_J99	Campylobacterales	Pathogenic
5	Helicobacter_pylori_26695	Campylobacterales	Pathogenic
6	Wolbachia_sp._wMel	Alphaproteobacteria	Pathogenic
7	Rickettsia_prowazekii	Alphaproteobacteria	Pathogenic
8	Rickettsia_conorii	Alphaproteobacteria	Pathogenic
9	Caulobacter_crescentus	Alphaproteobacteria	Non-pathogenic
10	Bradyrhizobium_japonicum	Alphaproteobacteria	Non-pathogenic	Symbiotic
11	Rhodopseudomonas_palustris	Alphaproteobacteria	Non-pathogenic
12	Rhizobium_loti	Alphaproteobacteria	Non-pathogenic	Symbiotic
13	Brucella_suis	Alphaproteobacteria	Pathogenic
14	Brucella_melitensis	Alphaproteobacteria	Pathogenic
15	Rhizobium_meliloti	Alphaproteobacteria	Non-pathogenic	Symbiotic
16	Agrobacterium_tumefaciens_Cereon	Alphaproteobacteria	Pathogenic
17	Agrobacterium_tumefaciens_WashU	Alphaproteobacteria	Pathogenic
18	Nitrosomonas_europaea	Betaproteobacteria	Non-pathogenic
19	Chromobacterium_violaceum	Betaproteobacteria	Pathogenic
20	Neisseria_meningitidis_A	Betaproteobacteria	Pathogenic
21	Neisseria_meningitidis_B	Betaproteobacteria	Pathogenic
22	Ralstonia_solanacearum	Betaproteobacteria	Pathogenic
23	Bordetella_pertussis	Betaproteobacteria	Pathogenic
24	Bordetella_parapertussis	Betaproteobacteria	Pathogenic
25	Bordetella_bronchiseptica	Betaproteobacteria	Pathogenic
26	Coxiella_burnetii	Gammaproteobacteria	Pathogenic
27	Xanthomonas_axonopodis	Gammaproteobacteria	Pathogenic
28	Xanthomonas_campestris	Gammaproteobacteria	Pathogenic
29	Xylella_fastidiosa_9a5c	Gammaproteobacteria	Pathogenic
30	Xylella_fastidiosa_700964	Gammaproteobacteria	Pathogenic
31	Pseudomonas_aeruginosa	Gammaproteobacteria	Pathogenic
32	Pseudomonas_syringae	Gammaproteobacteria	Pathogenic
33	Pseudomonas_putida	Gammaproteobacteria	Non-pathogenic
34	Shewanella_oneidensis	Gammaproteobacteria	Non-pathogenic
35	Photobacterium_profundum	Gammaproteobacteria	Non-pathogenic
36	Vibrio_cholerae	Gammaproteobacteria	Pathogenic
37	Vibrio_parahaemolyticus	Gammaproteobacteria	Pathogenic
38	Vibrio_vulnificus_CMCP6	Gammaproteobacteria	Pathogenic
39	Vibrio_vulnificus_YJ016	Gammaproteobacteria	Pathogenic
40	Haemophilus_ducreyi	Gammaproteobacteria	Pathogenic
41	Pasteurella_multocida	Gammaproteobacteria	Pathogenic
42	Haemophilus_influenzae	Gammaproteobacteria	Pathogenic
43	Wigglesworthia_brevipalpis	Gammaproteobacteria	Non-pathogenic
44	Blochmannia_floridanus	Gammaproteobacteria	Non-pathogenic
45	Buchnera_aphidicola_Bp	Gammaproteobacteria	Non-pathogenic
46	Buchnera_aphidicola_Sg	Gammaproteobacteria	Non-pathogenic
47	Buchnera_aphidicola_APS	Gammaproteobacteria	Non-pathogenic
48	Photorhabdus_luminescens	Gammaproteobacteria	Pathogenic	To insects
49	Yersinia_pestis_Medievalis	Gammaproteobacteria	Pathogenic
50	Yersinia_pestis_CO92	Gammaproteobacteria	Pathogenic
51	Yersinia_pestis_KIM	Gammaproteobacteria	Pathogenic
52	Salmonella_typhimurium	Gammaproteobacteria	Pathogenic
53	Salmonella_typhi	Gammaproteobacteria	Pathogenic
54	Salmonella_enterica	Gammaproteobacteria	Pathogenic
55	Escherichia_coli_O157_H7	Gammaproteobacteria	Pathogenic
56	Escherichia_coli_EDL933	Gammaproteobacteria	Pathogenic
57	Shigella_flexneri_2a_301	Gammaproteobacteria	Pathogenic
58	Shigella_flexneri_2a_2457T	Gammaproteobacteria	Pathogenic
59	Escherichia_coli_K12	Gammaproteobacteria	Non-pathogenic
60	Escherichia_coli_O6	Gammaproteobacteria	Pathogenic
