## Supplementary Table 5 for "Interrogation of RNA-protein interaction dynamics in bacterial growth"

### Sheet: TMT tags
Tag	Sample	Replicate
126	Lag	1
127N	Lag	2
127C	Lag	3
128N	Lag	4
128C	Log	1
129N	Log	2
129C	Log	3
130N	Lag	1
130C	Sta	2
131	Sta	3

### Sheet: TMT isotopic impurity table
Mass Tag	Reporter Ion Mass	-2	-1	Main	+1	+2
126	126.128	0	0	100	7.2	0.2
127N	127.125	0	0.4	100	7.3	0.2
127C	127.131	0	0.5	100	6.3	0
128N	128.128	0	0.7	100	5.9	0
128C	128.134	0	1.4	100	5.1	0
129N	129.131	0	2.5	100	5	0
129C	129.138	0	2.3	100	4.3	0
120N	130.135	0	2.7	100	3.9	0
120C	130.141	0	1.7	100	2.7	0
131	131.138	0	3.4	100	3.3	0
