## Supplementary Table 6 for "Interrogation of RNA-protein interaction dynamics in bacterial growth"

### Sheet: iCLIP primers
3′ infrared adaptor (IDT, HPLC purified DNA with 5’ phosphate)
Name	Sample	Sequence (5' --> 3')
L3-IR-phos	ALL	/5Phos/AG ATC GGA AGA GCG GTT CAG AAA AAA AAA AAA /iAzideN/AA AAA AAA AAA A/3Bio/
RT primers (IDT, HPLC-purified)
WWW: 3 wobble mix of A and T; N: any nucleotide; iSP18: an 18-atom hexaethyleneglycol spacer
Name	Sample	Sequence (5' --> 3')	Barcode
irCLIP_ddRT_13	NEG	/5Phos/ WWW TCCGG NNNN AGATCGGAAGAGCGTCGTGAT /iSp18/ GGATCC /iSp18/ TACTGAACCGC	NNNN,TCCAC_0,WWW
irCLIP_ddRT_18	HTPG NC	/5Phos/ WWW AAGGT NNNN AGATCGGAAGAGCGTCGTGAT /iSp18/ GGATCC /iSp18/ TACTGAACCGC	NNNN,ACCTT_0,WWW
irCLIP_ddRT_19	HTPG CL1	/5Phos/ WWW AATAC NNNN AGATCGGAAGAGCGTCGTGAT /iSp18/ GGATCC /iSp18/ TACTGAACCGC	NNNN,GTATT_0,WWW
irCLIP_ddRT_20	HTPG CL2	/5Phos/ WWW ACGCA NNNN AGATCGGAAGAGCGTCGTGAT /iSp18/ GGATCC /iSp18/ TACTGAACCGC	NNNN,TGCGT_0,WWW
irCLIP_ddRT_14	YFIF NC	/5Phos/ WWW TGCCT NNNN AGATCGGAAGAGCGTCGTGAT /iSp18/ GGATCC /iSp18/ TACTGAACCGC	NNNN,AGGCA_0,WWW
irCLIP_ddRT_15	YFIF CL1	5Phos/ WWW TATTC NNNN AGATCGGAAGAGCGTCGTGAT /iSp18/ GGATCC /iSp18/ TACTGAACCGC	NNNN,GAATA_0,WWW
irCLIP_ddRT_16	YFIF CL2	/5Phos/ WWW TTAAA NNNN AGATCGGAAGAGCGTCGTGAT /iSp18/ GGATCC /iSp18/ TACTGAACCGC	NNNN,TTTAA_0,WWW
irCLIP_ddRT_17	YFIF CL3	5Phos/ WWW AAATG NNNN AGATCGGAAGAGCGTCGTGAT /iSp18/ GGATCC /iSp18/ TACTGAACCGC	NNNN,CATTT_0,WWW
cDNA elution oligo
Name	Sample	Sequence (5' --> 3')
P3 tall	ALL	GCATTCCTGCTGAACCGCTCTTCCGATCT
PCR primers (HPLC purified):
Name	Sample	Sequence (5' --> 3')
P3 Solexa:	ALL	CAAGCAGAAGACGGCATACGAGATCGGTCTCGGCATTCCTGCTGAACCGCTCTTCCGATCT
P5 Solexa:	ALL	AATGATACGGCGACCACCGAGATCTACACTCTTTCCCTACACGACGCTCTTCCGATCT
