## Supplementary Table 7 for "Interrogation of RNA-protein interaction dynamics in bacterial growth"

### Sheet: Sheet1
GENE_NAME	UNIPROTKB	HOG	OMA	Size
PhoL	P0A9K3	HOG:C0862928	1171686	1534
YajQ	P0A8E7	HOG:C0893608	1184994	813
YbcJ	P0AAS7	HOG:C0862766	1111938	666
YceD	P0AB28	HOG:C0848593	1135998	323
YdgA	P77804	HOG:C0897318	1042837	244
YdhQ	P77552	HOG:C0846069	113067	50
YeaG	P0ACY3	HOG:C0890081	1139355	496
YebC	P0A8A0	HOG:C0890528	1185246	2439
YegP	P76402	HOG:C0896161	1005338	186
YfiF	P0AGJ5	HOG:C0848708	684746	363
YgeZ	P0ADE8	HOG:C0853294	1160135	657
YhgF	P46837	HOG:C0884738	680926	1410
YhjG	P37645	HOG:C0858530	1098162	226
YicC	P23839	HOG:C0893592	1174847	956
YjgA	P0A8X0	HOG:C0893892	1188017	463
YjjV	P39408	HOG:C0888627	1134574	2340
YnhG	P76193	HOG:C0896147	934227	589
